# Chromosomal assembly of the flat oyster (*Ostrea edulis* L.) genome as a new genetic ressource for aquaculture

**DOI:** 10.1101/2022.06.26.497643

**Authors:** Isabelle Boutet, Homère J. Alves Monteiro, Lyam Baudry, Takeshi Takeuchi, Eric Bonnivard, Bernard Billoud, Sarah Farhat, Ricardo Gonzales-Haraya, Benoit Salaun, Ann Andersen, Jean-Yves Toullec, François Lallier, Jean-François Flot, Nadège Guiglielmoni, Ximing Guo, Li Cui, Bassem Allam, Emmanuelle Pales-Espinoza, Jakob Hemmer-Hansen, Martial Marbouty, Romain Koszul, Arnaud Tanguy

**Affiliations:** Sorbonne Université, CNRS, UMR 7144, Station Biologique de Roscoff, Place Georges Teissier, CS90074, 29688 Roscoff, France; National Institute of Aquatic Resources, Technical University of Denmark, Vejlsøvej 39, 8600, Silkeborg, Denmark; Institut Pasteur, Unité Régulation Spatiale des Génomes, CNRS, Paris, France; Marine Genomics Unit, Okinawa Institute of Science and Technology Graduate University, Onna, Okinawa, Japan; Sorbonne Université, CNRS, UMR 8227, Station Biologique de Roscoff, Place Georges Teissier, CS90074, 29688 Roscoff, France; Marine Animal Disease Laboratory, School of Marine and Atmospheric Sciences, 100 Nicolls Road, Stony Brook University, Stony Brook, NY 11794-5000, USA; Centre Régional de la Conchyliculture Bretagne Nord, 2 Rue du Parc au Duc, 29600 Morlaix, France; Université Libre de Bruxelles, Evolutionary Biology and Ecology, Avenue F.D. Roosevelt 50, B-1050 Brussels, Belgium; Haskin Shellfish Research Laboratory, Department of Marine and Coastal Sciences, Rutgers University, Port Norris, NJ, USA; Department of Marine Organism Taxonomy and Phylogeny, Institute of Oceanology, Chinese Academy of Sciences, Qingdao, Shandong 266071, China

**Keywords:** flat oyster, genome, transposable elements, Martelia, population, aquaculture

## Abstract

The European flat oyster (*Ostrea edulis* L.) is the endemic species of the European coasts. Its exploitation has been reduced during the last decades, because of the appearance of two parasites that have led to the collapse of the stocks and the strong decline of the natural oyster beds. *O. edulis* has been the subject of numerous studies and programs in population genetics and on the presence of the parasites *Bonamia ostreae* and *Marteilia refringens*. These studies investigated the effects of these parasites mainly on immunity at the molecular and cellular levels. Several genetic selection programs especially related to resistance to the parasite have been initiated. Within the framework of a European project (PERLE 2) which aims to produce genetic lines of *O. edulis* with hardiness traits (growth, survival, resistance) for the purpose of repopulating natural oyster beds in Brittany and reviving the culture of this species on the foreshore, obtaining a reference genome has proved to be essential as done recently in many bivalve species of aquaculture interest. Here, we present a chromosome-level genome assembly and annotation for the European flat oyster, generated by combining PacBio technology, Illumina, 10X linked and Hi-C sequencing. The finished assembly is 887.2 Mb with a scaffold-N50 of 97.1 Mb scaffolded on the expected 10 pseudo-chromosomes. Annotation of the genome revealed the presence of 35962 protein-coding genes. We analyzed in details the transposable elements (TE) diversity in the flat oyster genome, highlight some specificities in tRNA and miRNA composition and provide first insights in the molecular response of *O. edulis* to *M. refringens*. This genome will serve as a reference for genomic studies on *O. edulis* to better understand its basic physiology or developing genetic markers in breeding projects for aquaculture or natural reef restoration.
