## SupplementarydataTable4 for "Chromosomal assembly of the flat oyster (*Ostrea edulis* L.) genome as a new genetic ressource for aquaculture"

### Sheet: GeneID
Gene ID	UNIPROT	Gene Info	GO - Biological Process	GO - Cellular Component	GO - Molecular Function
scaffold1.g1365.t1	Q9TT92	286805 [Gene Symbol: ADAMTS5] [Locus Tag: ] [Chromosome: 1] [Map Location: ] [Description: ADAM metallopeptidase with thrombospondin type 1 motif 5] [Gene Type: protein-coding]	GO:0022617 [Name: extracellular matrix disassembly]; GO:0007520 [Name: myoblast fusion]	GO:0005576 [Name: extracellular region]	GO:0046872 [Name: metal ion binding]; GO:0004175 [Name: endopeptidase activity]; GO:0004222 [Name: metalloendopeptidase activity]
scaffold1.g1737.t1	Q6INC1	432176 [Gene Symbol: ttc21a.L] [Locus Tag: XELAEV_18030641mg] [Chromosome: 6L] [Map Location: ] [Description: tetratricopeptide repeat domain 21A L homeolog] [Gene Type: protein-coding]	-	GO:0030991 [Name: intraciliary transport particle A]	-
scaffold1.g3089.t1	Q6DHQ1	436618 [Gene Symbol: hvcn1] [Locus Tag: ] [Chromosome: 10] [Map Location: ] [Description: hydrogen voltage-gated channel 1] [Gene Type: protein-coding]	GO:1902600 [Name: hydrogen ion transmembrane transport]; GO:0010043 [Name: response to zinc ion]; GO:0034765 [Name: regulation of ion transmembrane transport]; GO:0071294 [Name: cellular response to zinc ion]; GO:0071467 [Name: cellular response to pH]	GO:0005887 [Name: integral component of plasma membrane]	GO:0008270 [Name: zinc ion binding]; GO:0030171 [Name: voltage-gated proton channel activity]
scaffold1.g3090.t1	P39960	856899 [Gene Symbol: BEM2] [Locus Tag: YER155C] [Chromosome: V] [Map Location: ] [Description: GTPase-activating protein BEM2] [Gene Type: protein-coding]	GO:0044879 [Name: morphogenesis checkpoint]; GO:0043087 [Name: regulation of GTPase activity]; GO:0030036 [Name: actin cytoskeleton organization]; GO:0007264 [Name: small GTPase mediated signal transduction]; GO:0035024 [Name: negative regulation of Rho protein signal transduction]	GO:0005886 [Name: plasma membrane]; GO:0005739 [Name: mitochondrion]; GO:0005628 [Name: prospore membrane]; GO:0005938 [Name: cell cortex]; GO:0005737 [Name: cytoplasm]; GO:0005934 [Name: cellular bud tip]; GO:0000131 [Name: incipient cellular bud site]; GO:0043332 [Name: mating projection tip]	GO:0005085 [Name: guanyl-nucleotide exchange factor activity]; GO:0003729 [Name: mRNA binding]; GO:0005096 [Name: GTPase activator activity]
scaffold1.g358.t1	P42664	397718 [Gene Symbol: astl3a.1.L] [Locus Tag: ] [Chromosome: 8L] [Map Location: ] [Description: astacin-like metallo-endopeptidase 3 gene a1 L homeolog] [Gene Type: protein-coding]	-	-	GO:0004222 [Name: metalloendopeptidase activity]; GO:0008270 [Name: zinc ion binding]
scaffold1.g4612.t1	Q6DK99	444756 [Gene Symbol: cnfn.1.S] [Locus Tag: XELAEV_18037744mg] [Chromosome: 7S] [Map Location: ] [Description: cornifelin, gene 1 S homeolog] [Gene Type: protein-coding]	-	-	-
scaffold1.g4822.t1	Q96GP6	91179 [Gene Symbol: SCARF2] [Locus Tag: ] [Chromosome: 22] [Map Location: 22q11.21] [Description: scavenger receptor class F member 2] [Gene Type: protein-coding]	GO:0007157 [Name: heterophilic cell-cell adhesion via plasma membrane cell adhesion molecules]	GO:0005925 [Name: focal adhesion]; GO:0016021 [Name: integral component of membrane]	GO:0005044 [Name: scavenger receptor activity]
scaffold1.g70.t1	Q4LDE5	79987 [Gene Symbol: SVEP1] [Locus Tag: ] [Chromosome: 9] [Map Location: 9q31.3] [Description: sushi, von Willebrand factor type A, EGF and pentraxin domain containing 1] [Gene Type: protein-coding]	GO:0007155 [Name: cell adhesion]	GO:0005737 [Name: cytoplasm]; GO:0016020 [Name: membrane]; GO:0005576 [Name: extracellular region]; GO:0005634 [Name: nucleus]	GO:0005509 [Name: calcium ion binding]
scaffold1.g85.t1	Q4LDE5	79987 [Gene Symbol: SVEP1] [Locus Tag: ] [Chromosome: 9] [Map Location: 9q31.3] [Description: sushi, von Willebrand factor type A, EGF and pentraxin domain containing 1] [Gene Type: protein-coding]	GO:0007155 [Name: cell adhesion]	GO:0005737 [Name: cytoplasm]; GO:0016020 [Name: membrane]; GO:0005576 [Name: extracellular region]; GO:0005634 [Name: nucleus]	GO:0005509 [Name: calcium ion binding]
scaffold10.g35709.t1	P32245	4160 [Gene Symbol: MC4R] [Locus Tag: ] [Chromosome: 18] [Map Location: 18q21.32] [Description: melanocortin 4 receptor] [Gene Type: protein-coding]	GO:0007188 [Name: adenylate cyclase-modulating G-protein coupled receptor signaling pathway]; GO:0006112 [Name: energy reserve metabolic process]; GO:2000821 [Name: regulation of grooming behavior]; GO:0002024 [Name: diet induced thermogenesis]; GO:0007186 [Name: G-protein coupled receptor signaling pathway]; GO:0007189 [Name: adenylate cyclase-activating G-protein coupled receptor signaling path…	GO:0016021 [Name: integral component of membrane]; GO:0005886 [Name: plasma membrane]; GO:0005634 [Name: nucleus]; GO:0005737 [Name: cytoplasm]	GO:0004980 [Name: melanocyte-stimulating hormone receptor activity]; GO:0004930 [Name: G-protein coupled receptor activity]; GO:0042923 [Name: neuropeptide binding]; GO:0004977 [Name: melanocortin receptor activity]; GO:0017046 [Name: peptide hormone binding]; GO:0031625 [Name: ubiquitin protein ligase binding]
scaffold10.g35747.t1	P20273	933 [Gene Symbol: CD22] [Locus Tag: ] [Chromosome: 19] [Map Location: 19q13.12] [Description: CD22 molecule] [Gene Type: protein-coding]	GO:0030888 [Name: regulation of B cell proliferation]; GO:0050859 [Name: negative regulation of B cell receptor signaling pathway]; GO:0042113 [Name: B cell activation]; GO:0050776 [Name: regulation of immune response]; GO:0050849 [Name: negative regulation of calcium-mediated signaling]; GO:0002638 [Name: negative regulation of immunoglobulin production]; GO:0007155 [Name: cell adhesion]; GO:003…	GO:0005769 [Name: early endosome]; GO:0009986 [Name: cell surface]; GO:0005887 [Name: integral component of plasma membrane]; GO:0070062 [Name: extracellular exosome]; GO:0005886 [Name: plasma membrane]; GO:0016021 [Name: integral component of membrane]; GO:0005737 [Name: cytoplasm]; GO:0009897 [Name: external side of plasma membrane]; GO:0032809 [Name: neuronal cell body membrane]; GO:0055037 [N…	GO:0019903 [Name: protein phosphatase binding]; GO:0033691 [Name: sialic acid binding]; GO:0042609 [Name: CD4 receptor binding]; GO:0005102 [Name: receptor binding]; GO:0001791 [Name: IgM binding]; GO:0030246 [Name: carbohydrate binding]
scaffold10.g36514.t1	Q40588	107826841 [Gene Symbol: LOC107826841] [Locus Tag: ] [Chromosome: Un] [Map Location: ] [Description: L-ascorbate oxidase] [Gene Type: protein-coding]	-	GO:0005576 [Name: extracellular region]; GO:0009506 [Name: plasmodesma]	GO:0005507 [Name: copper ion binding]; GO:0008447 [Name: L-ascorbate oxidase activity]; GO:0016491 [Name: oxidoreductase activity]
scaffold10.g36869.t1	Q9ESN4	227580 [Gene Symbol: C1ql3] [Locus Tag: ] [Chromosome: 2] [Map Location: 2|2 A1] [Description: C1q-like 3] [Gene Type: protein-coding]	GO:0050807 [Name: regulation of synapse organization]	GO:0005581 [Name: collagen trimer]; GO:0005576 [Name: extracellular region]	GO:0042802 [Name: identical protein binding]
scaffold10.g37179.t1	E1BJS7	531886 [Gene Symbol: TRIM71] [Locus Tag: ] [Chromosome: 22] [Map Location: ] [Description: tripartite motif containing 71] [Gene Type: protein-coding]	GO:0051865 [Name: protein autoubiquitination]; GO:0000082 [Name: G1/S transition of mitotic cell cycle]; GO:0010608 [Name: posttranscriptional regulation of gene expression]; GO:0072089 [Name: stem cell proliferation]; GO:0008543 [Name: fibroblast growth factor receptor signaling pathway]; GO:0035278 [Name: miRNA mediated inhibition of translation]; GO:0000209 [Name: protein polyubiquitination]; …	GO:0000932 [Name: P-body]	GO:0004842 [Name: ubiquitin-protein transferase activity]; GO:0030371 [Name: translation repressor activity]; GO:0061630 [Name: ubiquitin protein ligase activity]; GO:0008270 [Name: zinc ion binding]; GO:0035198 [Name: miRNA binding]
scaffold2.g5159.t1	Q9ESN6	80890 [Gene Symbol: Trim2] [Locus Tag: ] [Chromosome: 3] [Map Location: 3|3 F1] [Description: tripartite motif-containing 2] [Gene Type: protein-coding]	GO:0000209 [Name: protein polyubiquitination]; GO:0043161 [Name: proteasome-mediated ubiquitin-dependent protein catabolic process]; GO:1990830 [Name: cellular response to leukemia inhibitory factor]; GO:0043523 [Name: regulation of neuron apoptotic process]	GO:0005737 [Name: cytoplasm]	GO:0004842 [Name: ubiquitin-protein transferase activity]; GO:0008270 [Name: zinc ion binding]; GO:0017022 [Name: myosin binding]; GO:0061630 [Name: ubiquitin protein ligase activity]
scaffold2.g5736.t1	Q9P2Z0	56906 [Gene Symbol: THAP10] [Locus Tag: ] [Chromosome: 15] [Map Location: 15q23] [Description: THAP domain containing 10] [Gene Type: protein-coding]	-	-	GO:0003677 [Name: DNA binding]; GO:0046872 [Name: metal ion binding]
scaffold2.g6122.t1	Q5FB23	-	GO:0043419 [Name: urea catabolic process]	GO:0005737 [Name: cytoplasm]	GO:0016151 [Name: nickel cation binding]; GO:0009039 [Name: urease activity]
scaffold2.g6593.t1	A6BM11	7368117 [Gene Symbol: atpF] [Locus Tag: GnpaC_p055] [Chromosome: ] [Map Location: ] [Description: ATP synthase CF0 B subunit] [Gene Type: protein-coding]	-	GO:0045263 [Name: proton-transporting ATP synthase complex, coupling factor F(o)]; GO:0009535 [Name: chloroplast thylakoid membrane]; GO:0016021 [Name: integral component of membrane]	GO:0046933 [Name: proton-transporting ATP synthase activity, rotational mechanism]
scaffold2.g7165.t1	Q831V0	60894450 [Gene Symbol: WMS_RS14015] [Locus Tag: WMS_RS14015] [Chromosome: ] [Map Location: ] [Description: translation elongation factor Ts] [Gene Type: protein-coding]	-	GO:0005737 [Name: cytoplasm]	GO:0003746 [Name: translation elongation factor activity]
scaffold2.g7310.t1	Q35100	808775 [Gene Symbol: ND3] [Locus Tag: ] [Chromosome: MT] [Map Location: ] [Description: NADH dehydrogenase subunit 3] [Gene Type: protein-coding]	-	GO:0070469 [Name: respiratory chain]; GO:0016021 [Name: integral component of membrane]; GO:0031966 [Name: mitochondrial membrane]	GO:0008137 [Name: NADH dehydrogenase (ubiquinone) activity]
scaffold2.g7311.t1	A2AVA0	64817 [Gene Symbol: Svep1] [Locus Tag: ] [Chromosome: 4] [Map Location: 4|4 B3] [Description: sushi, von Willebrand factor type A, EGF and pentraxin domain containing 1] [Gene Type: protein-coding]	GO:0016477 [Name: cell migration]; GO:0048014 [Name: Tie signaling pathway]; GO:0008544 [Name: epidermis development]; GO:0003017 [Name: lymph circulation]; GO:0010467 [Name: gene expression]; GO:0036303 [Name: lymph vessel morphogenesis]; GO:0001945 [Name: lymph vessel development]; GO:0090136 [Name: epithelial cell-cell adhesion]	GO:0005737 [Name: cytoplasm]; GO:0005576 [Name: extracellular region]; GO:0031012 [Name: extracellular matrix]; GO:0005615 [Name: extracellular space]; GO:0016020 [Name: membrane]; GO:0005634 [Name: nucleus]	GO:0005509 [Name: calcium ion binding]; GO:0003682 [Name: chromatin binding]
scaffold2.g8855.t1	Q9CL21	-	GO:0009432 [Name: SOS response]; GO:0006260 [Name: DNA replication]; GO:0006281 [Name: DNA repair]; GO:0006310 [Name: DNA recombination]	-	GO:0005524 [Name: ATP binding]; GO:0003677 [Name: DNA binding]; GO:0043138 [Name: 3'-5' DNA helicase activity]; GO:0016787 [Name: hydrolase activity]
scaffold2.g8938.t1	Q6N1T6	-	GO:0005975 [Name: carbohydrate metabolic process]	-	GO:0000287 [Name: magnesium ion binding]; GO:0008966 [Name: phosphoglucosamine mutase activity]
scaffold2.g9167.t1	Q96MB7	283254 [Gene Symbol: HARBI1] [Locus Tag: ] [Chromosome: 11] [Map Location: 11p11.2] [Description: harbinger transposase derived 1] [Gene Type: protein-coding]	GO:0090305 [Name: nucleic acid phosphodiester bond hydrolysis]	GO:0005829 [Name: cytosol]; GO:0005634 [Name: nucleus]; GO:0005886 [Name: plasma membrane]; GO:0034451 [Name: centriolar satellite]	GO:0046872 [Name: metal ion binding]; GO:0004518 [Name: nuclease activity]
scaffold2.g9596.t1	Q69GZ5	-	GO:0030261 [Name: chromosome condensation]; GO:0006260 [Name: DNA replication]; GO:0007062 [Name: sister chromatid cohesion]	GO:0005737 [Name: cytoplasm]; GO:0005694 [Name: chromosome]	GO:0005524 [Name: ATP binding]; GO:0016887 [Name: ATPase activity]; GO:0003677 [Name: DNA binding]
scaffold2.g9921.t1	P05450	-	GO:0007155 [Name: cell adhesion]	-	GO:0030246 [Name: carbohydrate binding]
scaffold2.g9969.t1	Q8K0U4	73442 [Gene Symbol: Hspa12a] [Locus Tag: ] [Chromosome: 19] [Map Location: 19|19 D2] [Description: heat shock protein 12A] [Gene Type: protein-coding]	GO:0008150 [Name: biological_process]	GO:0005737 [Name: cytoplasm]; GO:0005634 [Name: nucleus]	GO:0005524 [Name: ATP binding]
scaffold3.g11177.t1	Q3UU35	232400 [Gene Symbol: A2ml1] [Locus Tag: ] [Chromosome: 6] [Map Location: 6|6 F3] [Description: alpha-2-macroglobulin like 1] [Gene Type: protein-coding]	GO:0010466 [Name: negative regulation of peptidase activity]	GO:0005615 [Name: extracellular space]	GO:0004867 [Name: serine-type endopeptidase inhibitor activity]
scaffold3.g11195.t1	Q28983	397676 [Gene Symbol: ZAN] [Locus Tag: ] [Chromosome: 3] [Map Location: ] [Description: zonadhesin] [Gene Type: protein-coding]	GO:0007155 [Name: cell adhesion]; GO:0007339 [Name: binding of sperm to zona pellucida]	GO:0005886 [Name: plasma membrane]; GO:0016021 [Name: integral component of membrane]	GO:0050840 [Name: extracellular matrix binding]
scaffold3.g11714.t1	P36645	947481 [Gene Symbol: hofB] [Locus Tag: b0107] [Chromosome: ] [Map Location: ] [Description: T2SSE family protein] [Gene Type: protein-coding]	-	-	GO:0005524 [Name: ATP binding]
scaffold3.g12951.t1	A1L2F3	567446 [Gene Symbol: nusap1] [Locus Tag: ] [Chromosome: 13] [Map Location: ] [Description: nucleolar and spindle associated protein 1] [Gene Type: protein-coding]	GO:0040001 [Name: establishment of mitotic spindle localization]; GO:0000281 [Name: mitotic cytokinesis]; GO:0007076 [Name: mitotic chromosome condensation]; GO:0001755 [Name: neural crest cell migration]	GO:0072686 [Name: mitotic spindle]; GO:0005730 [Name: nucleolus]; GO:0005737 [Name: cytoplasm]; GO:0005874 [Name: microtubule]	GO:0003677 [Name: DNA binding]; GO:0008017 [Name: microtubule binding]
scaffold3.g13372.t1	Q9VUL9	39653 [Gene Symbol: FucTA] [Locus Tag: Dmel_CG6869] [Chromosome: 3L] [Map Location: 71B5-71B6|3-42 cM] [Description: alpha1,3-fucosyltransferase A] [Gene Type: protein-coding]	GO:0036065 [Name: fucosylation]; GO:0007399 [Name: nervous system development]; GO:0036071 [Name: N-glycan fucosylation]; GO:0006486 [Name: protein glycosylation]	GO:0005797 [Name: Golgi medial cisterna]; GO:0016021 [Name: integral component of membrane]; GO:0032580 [Name: Golgi cisterna membrane]	GO:0008417 [Name: fucosyltransferase activity]; GO:0018392 [Name: glycoprotein 3-alpha-L-fucosyltransferase activity]; GO:0046920 [Name: alpha-(1->3)-fucosyltransferase activity]
scaffold3.g13891.t1	Q53RT3	151516 [Gene Symbol: ASPRV1] [Locus Tag: ] [Chromosome: 2] [Map Location: 2p13.3] [Description: aspartic peptidase retroviral like 1] [Gene Type: protein-coding]	GO:0043588 [Name: skin development]; GO:0016485 [Name: protein processing]	GO:0016021 [Name: integral component of membrane]	GO:0004190 [Name: aspartic-type endopeptidase activity]
scaffold3.g14003.t1	Q8VHS2	170788 [Gene Symbol: Crb1] [Locus Tag: ] [Chromosome: 1] [Map Location: 1 E4- F|1 60.87 cM] [Description: crumbs family member 1, photoreceptor morphogenesis associated] [Gene Type: protein-coding]	GO:0007601 [Name: visual perception]; GO:0010467 [Name: gene expression]; GO:0010001 [Name: glial cell differentiation]; GO:0034613 [Name: cellular protein localization]; GO:0061024 [Name: membrane organization]; GO:0010842 [Name: retina layer formation]; GO:0035845 [Name: photoreceptor cell outer segment organization]; GO:0045197 [Name: establishment or maintenance of epithelial cell apical/basa…	GO:0005902 [Name: microvillus]; GO:0005886 [Name: plasma membrane]; GO:0045177 [Name: apical part of cell]; GO:0016021 [Name: integral component of membrane]; GO:0001750 [Name: photoreceptor outer segment]; GO:0016324 [Name: apical plasma membrane]; GO:0032991 [Name: macromolecular complex]; GO:0005737 [Name: cytoplasm]; GO:0005912 [Name: adherens junction]; GO:0005576 [Name: extracellular region…	GO:0005509 [Name: calcium ion binding]
scaffold3.g14289.t1	P15870	373353 [Gene Symbol: LOC373353] [Locus Tag: ] [Chromosome: Un] [Map Location: ] [Description: histone H1-delta] [Gene Type: protein-coding]	GO:0016584 [Name: nucleosome positioning]; GO:0031936 [Name: negative regulation of chromatin silencing]; GO:0045910 [Name: negative regulation of DNA recombination]; GO:0030261 [Name: chromosome condensation]; GO:0006334 [Name: nucleosome assembly]	GO:0005634 [Name: nucleus]; GO:0000786 [Name: nucleosome]	GO:0003690 [Name: double-stranded DNA binding]; GO:0031492 [Name: nucleosomal DNA binding]
scaffold4.g15646.t1	Q9P377	2542591 [Gene Symbol: bgs3] [Locus Tag: SPAC19B12.03] [Chromosome: I] [Map Location: ] [Description: 1,3-beta-glucan synthase subunit Bgs3] [Gene Type: protein-coding]	GO:0051274 [Name: beta-glucan biosynthetic process]; GO:0051278 [Name: fungal-type cell wall polysaccharide biosynthetic process]; GO:0071970 [Name: fungal-type cell wall (1->3)-beta-D-glucan biosynthetic process]; GO:0006075 [Name: (1->3)-beta-D-glucan biosynthetic process]; GO:0009272 [Name: fungal-type cell wall biogenesis]	GO:0032153 [Name: cell division site]; GO:0000148 [Name: 1,3-beta-D-glucan synthase complex]; GO:0005737 [Name: cytoplasm]; GO:0005886 [Name: plasma membrane]; GO:0051286 [Name: cell tip]; GO:0016021 [Name: integral component of membrane]; GO:0030427 [Name: site of polarized growth]	GO:0046527 [Name: glucosyltransferase activity]; GO:0003843 [Name: 1,3-beta-D-glucan synthase activity]
scaffold4.g16336.t1	Q9NBX4	-	GO:0006313 [Name: transposition, DNA-mediated]	-	GO:0003964 [Name: RNA-directed DNA polymerase activity]
scaffold4.g16525.t1	A5DZ28	5233296 [Gene Symbol: LELG_02615] [Locus Tag: LELG_02615] [Chromosome: ] [Map Location: ] [Description: hypothetical protein] [Gene Type: protein-coding]	-	GO:0016021 [Name: integral component of membrane]; GO:0005774 [Name: vacuolar membrane]	GO:0008235 [Name: metalloexopeptidase activity]; GO:0046872 [Name: metal ion binding]
scaffold4.g17162.t1	Q8FUZ3	45054050 [Gene Symbol: ubiE] [Locus Tag: BR_RS15035] [Chromosome: II] [Map Location: ] [Description: bifunctional demethylmenaquinone methyltransferase/2-methoxy-6-polyprenyl-1,4-benzoquinol methylase UbiE] [Gene Type: protein-coding]	GO:0009060 [Name: aerobic respiration]; GO:0032259 [Name: methylation]; GO:0006744 [Name: ubiquinone biosynthetic process]; GO:0009234 [Name: menaquinone biosynthetic process]	-	GO:0102094 [Name: S-adenosylmethionine:2-demethylmenaquinol methyltransferase activity]; GO:0043333 [Name: 2-octaprenyl-6-methoxy-1,4-benzoquinone methyltransferase activity]; GO:0043770 [Name: demethylmenaquinone methyltransferase activity]; GO:0102027 [Name: S-adenosylmethionine:2-demethylquinol-8 methyltransferase activity]
scaffold4.g18813.t1	P51584	-	GO:0045493 [Name: xylan catabolic process]	GO:0043263 [Name: cellulosome]	GO:0031176 [Name: endo-1,4-beta-xylanase activity]
scaffold5.g18916.t1	Q8BGR2	231549 [Gene Symbol: Lrrc8d] [Locus Tag: ] [Chromosome: 5] [Map Location: 5|5 E5] [Description: leucine rich repeat containing 8D] [Gene Type: protein-coding]	GO:0001678 [Name: cellular glucose homeostasis]; GO:0015810 [Name: aspartate transport]; GO:0015734 [Name: taurine transport]; GO:0034214 [Name: protein hexamerization]; GO:0071470 [Name: cellular response to osmotic stress]; GO:0098656 [Name: anion transmembrane transport]	GO:0005737 [Name: cytoplasm]; GO:0005789 [Name: endoplasmic reticulum membrane]; GO:0034702 [Name: ion channel complex]; GO:0005886 [Name: plasma membrane]; GO:0016021 [Name: integral component of membrane]; GO:0005887 [Name: integral component of plasma membrane]	GO:0005225 [Name: volume-sensitive anion channel activity]
scaffold5.g19430.t1	Q59677	-	-	-	GO:0046872 [Name: metal ion binding]; GO:0004494 [Name: methylmalonyl-CoA mutase activity]; GO:0031419 [Name: cobalamin binding]
scaffold6.g23621.t1	Q6PFY8	229644 [Gene Symbol: Trim45] [Locus Tag: ] [Chromosome: 3] [Map Location: 3|3 F2.2] [Description: tripartite motif-containing 45] [Gene Type: protein-coding]	GO:0060348 [Name: bone development]; GO:0045893 [Name: positive regulation of transcription, DNA-templated]	GO:0045171 [Name: intercellular bridge]; GO:0005654 [Name: nucleoplasm]; GO:0000785 [Name: chromatin]; GO:0005829 [Name: cytosol]	GO:0008270 [Name: zinc ion binding]; GO:0004842 [Name: ubiquitin-protein transferase activity]
scaffold6.g23790.t1	Q55E58	8616864 [Gene Symbol: pats1] [Locus Tag: DDB_G0269250] [Chromosome: 1] [Map Location: ] [Description: ROCO family protein kinase] [Gene Type: protein-coding]	GO:0006470 [Name: protein dephosphorylation]; GO:0099139 [Name: cheating during chimeric sorocarp development]; GO:0000281 [Name: mitotic cytokinesis]; GO:0046856 [Name: phosphatidylinositol dephosphorylation]	GO:0042641 [Name: actomyosin]	GO:0004721 [Name: phosphoprotein phosphatase activity]; GO:0005524 [Name: ATP binding]; GO:0004438 [Name: phosphatidylinositol-3-phosphatase activity]; GO:0005525 [Name: GTP binding]
scaffold6.g24593.t1	Q13263	10155 [Gene Symbol: TRIM28] [Locus Tag: ] [Chromosome: 19] [Map Location: 19q13.43] [Description: tripartite motif containing 28] [Gene Type: protein-coding]	GO:0000122 [Name: negative regulation of transcription from RNA polymerase II promoter]; GO:0045892 [Name: negative regulation of transcription, DNA-templated]; GO:0045739 [Name: positive regulation of DNA repair]; GO:0001837 [Name: epithelial to mesenchymal transition]; GO:0006281 [Name: DNA repair]; GO:0043388 [Name: positive regulation of DNA binding]; GO:0060260 [Name: regulation of transcrip…	GO:0000785 [Name: chromatin]; GO:0000791 [Name: euchromatin]; GO:0005634 [Name: nucleus]; GO:0090575 [Name: RNA polymerase II transcription factor complex]; GO:0000792 [Name: heterochromatin]; GO:0005654 [Name: nucleoplasm]; GO:0032991 [Name: macromolecular complex]	GO:0003723 [Name: RNA binding]; GO:0070087 [Name: chromo shadow domain binding]; GO:1990841 [Name: promoter-specific chromatin binding]; GO:0008270 [Name: zinc ion binding]; GO:0003713 [Name: transcription coactivator activity]; GO:0035851 [Name: Krueppel-associated box domain binding]; GO:0003714 [Name: transcription corepressor activity]; GO:0003682 [Name: chromatin binding]; GO:0003677 [Name: …
scaffold6.g24599.t1	Q9H0W7	83591 [Gene Symbol: THAP2] [Locus Tag: ] [Chromosome: 12] [Map Location: 12q21.1] [Description: THAP domain containing 2] [Gene Type: protein-coding]	-	GO:0005634 [Name: nucleus]; GO:0005730 [Name: nucleolus]	GO:0046872 [Name: metal ion binding]; GO:0003677 [Name: DNA binding]
scaffold6.g25676.t1	Q66S17	-	-	GO:0005576 [Name: extracellular region]	GO:0016787 [Name: hydrolase activity]; GO:0090729 [Name: toxin activity]
scaffold6.g25754.t1	Q5RJ80	407729 [Gene Symbol: caprin2] [Locus Tag: ] [Chromosome: 4] [Map Location: ] [Description: caprin family member 2] [Gene Type: protein-coding]	GO:0009953 [Name: dorsal/ventral pattern formation]; GO:0030177 [Name: positive regulation of Wnt signaling pathway]; GO:0017148 [Name: negative regulation of translation]; GO:0061003 [Name: positive regulation of dendritic spine morphogenesis]; GO:0040008 [Name: regulation of growth]; GO:0090263 [Name: positive regulation of canonical Wnt signaling pathway]; GO:0050775 [Name: positive regulation…	GO:0005737 [Name: cytoplasm]; GO:0005886 [Name: plasma membrane]	GO:0003723 [Name: RNA binding]; GO:0046872 [Name: metal ion binding]
scaffold6.g25865.t1	Q8BV66	99899 [Gene Symbol: Ifi44] [Locus Tag: ] [Chromosome: 3] [Map Location: 3|3 H3] [Description: interferon-induced protein 44] [Gene Type: protein-coding]	GO:0006955 [Name: immune response]; GO:0009617 [Name: response to bacterium]	GO:0005737 [Name: cytoplasm]	GO:0003674 [Name: molecular_function]
scaffold6.g26119.t1	P19431	807516 [Gene Symbol: psaB] [Locus Tag: EugrCp018] [Chromosome: ] [Map Location: ] [Description: PSI P700 apoprotein A2] [Gene Type: protein-coding]	GO:0018298 [Name: protein-chromophore linkage]; GO:0015979 [Name: photosynthesis]	GO:0009522 [Name: photosystem I]; GO:0009535 [Name: chloroplast thylakoid membrane]; GO:0016021 [Name: integral component of membrane]	GO:0009055 [Name: electron carrier activity]; GO:0000287 [Name: magnesium ion binding]; GO:0016168 [Name: chlorophyll binding]; GO:0051539 [Name: 4 iron, 4 sulfur cluster binding]
scaffold6.g26149.t1	Q54IM8	8626731 [Gene Symbol: acad8] [Locus Tag: DDB_G0288647] [Chromosome: 5] [Map Location: ] [Description: acyl-CoA dehydrogenase] [Gene Type: protein-coding]	GO:0009083 [Name: branched-chain amino acid catabolic process]; GO:0006574 [Name: valine catabolic process]; GO:0006629 [Name: lipid metabolic process]	GO:0005739 [Name: mitochondrion]	GO:0003995 [Name: acyl-CoA dehydrogenase activity]; GO:0050660 [Name: flavin adenine dinucleotide binding]
scaffold6.g26557.t1	Q7Z4N2	4308 [Gene Symbol: TRPM1] [Locus Tag: ] [Chromosome: 15] [Map Location: 15q13.3] [Description: transient receptor potential cation channel subfamily M member 1] [Gene Type: protein-coding]	GO:0007601 [Name: visual perception]; GO:0071482 [Name: cellular response to light stimulus]; GO:0051262 [Name: protein tetramerization]; GO:0070588 [Name: calcium ion transmembrane transport]; GO:0098655 [Name: cation transmembrane transport]; GO:0007216 [Name: G-protein coupled glutamate receptor signaling pathway]; GO:0060402 [Name: calcium ion transport into cytosol]	GO:0030424 [Name: axon]; GO:0005887 [Name: integral component of plasma membrane]; GO:0005886 [Name: plasma membrane]; GO:0005789 [Name: endoplasmic reticulum membrane]	GO:0005262 [Name: calcium channel activity]; GO:0005261 [Name: cation channel activity]
scaffold6.g26632.t1	Q9XWD6	173064 [Gene Symbol: ced-1] [Locus Tag: CELE_Y47H9C.4] [Chromosome: I] [Map Location: ] [Description: Cell death abnormality protein 1] [Gene Type: protein-coding]	GO:0000132 [Name: establishment of mitotic spindle orientation]; GO:1901076 [Name: positive regulation of engulfment of apoptotic cell]; GO:0012501 [Name: programmed cell death]; GO:0034620 [Name: cellular response to unfolded protein]; GO:0001845 [Name: phagolysosome assembly]; GO:1903356 [Name: positive regulation of distal tip cell migration]; GO:0031532 [Name: actin cytoskeleton reorganizatio…	GO:0001891 [Name: phagocytic cup]; GO:0016021 [Name: integral component of membrane]; GO:0009986 [Name: cell surface]; GO:0031260 [Name: pseudopodium membrane]; GO:0030670 [Name: phagocytic vesicle membrane]; GO:0005886 [Name: plasma membrane]	GO:0005044 [Name: scavenger receptor activity]
scaffold6.g26665.t1	Q5RJ80	407729 [Gene Symbol: caprin2] [Locus Tag: ] [Chromosome: 4] [Map Location: ] [Description: caprin family member 2] [Gene Type: protein-coding]	GO:0009953 [Name: dorsal/ventral pattern formation]; GO:0030177 [Name: positive regulation of Wnt signaling pathway]; GO:0017148 [Name: negative regulation of translation]; GO:0061003 [Name: positive regulation of dendritic spine morphogenesis]; GO:0040008 [Name: regulation of growth]; GO:0090263 [Name: positive regulation of canonical Wnt signaling pathway]; GO:0050775 [Name: positive regulation…	GO:0005737 [Name: cytoplasm]; GO:0005886 [Name: plasma membrane]	GO:0003723 [Name: RNA binding]; GO:0046872 [Name: metal ion binding]
scaffold6.g26715.t1	P52292	3838 [Gene Symbol: KPNA2] [Locus Tag: ] [Chromosome: 17] [Map Location: 17q24.2] [Description: karyopherin subunit alpha 2] [Gene Type: protein-coding]	GO:0075506 [Name: entry of viral genome into host nucleus through nuclear pore complex via importin]; GO:0006607 [Name: NLS-bearing protein import into nucleus]; GO:1903902 [Name: positive regulation of viral life cycle]; GO:0000018 [Name: regulation of DNA recombination]; GO:0006259 [Name: DNA metabolic process]; GO:0006302 [Name: double-strand break repair]; GO:0099527 [Name: postsynapse to nuc…	GO:0016020 [Name: membrane]; GO:0005789 [Name: endoplasmic reticulum membrane]; GO:0043657 [Name: host cell]; GO:0098978 [Name: glutamatergic synapse]; GO:0098892 [Name: extrinsic component of postsynaptic specialization membrane]; GO:0000139 [Name: Golgi membrane]; GO:0005829 [Name: cytosol]; GO:0005634 [Name: nucleus]; GO:0005737 [Name: cytoplasm]; GO:0005654 [Name: nucleoplasm]	GO:0061608 [Name: nuclear import signal receptor activity]; GO:0042826 [Name: histone deacetylase binding]; GO:0008139 [Name: nuclear localization sequence binding]; GO:0003723 [Name: RNA binding]
scaffold7.g27629.t1	P20274	281282 [Gene Symbol: LIM2] [Locus Tag: ] [Chromosome: 18] [Map Location: ] [Description: lens intrinsic membrane protein 2] [Gene Type: protein-coding]	GO:0002088 [Name: lens development in camera-type eye]	GO:0005886 [Name: plasma membrane]; GO:0016021 [Name: integral component of membrane]	GO:0005212 [Name: structural constituent of eye lens]
scaffold7.g27656.t1	Q89ER4	-	-	GO:0005886 [Name: plasma membrane]	GO:0005524 [Name: ATP binding]; GO:0042959 [Name: alkanesulfonate transporter activity]; GO:0042626 [Name: ATPase activity, coupled to transmembrane movement of substances]
scaffold7.g27860.t1	Q4VA82	613084 [Gene Symbol: aplnr] [Locus Tag: ] [Chromosome: 1] [Map Location: ] [Description: apelin receptor] [Gene Type: protein-coding]	GO:0001568 [Name: blood vessel development]; GO:0051281 [Name: positive regulation of release of sequestered calcium ion into cytosol]; GO:0043951 [Name: negative regulation of cAMP-mediated signaling]; GO:0045766 [Name: positive regulation of angiogenesis]; GO:1904325 [Name: positive regulation of inhibitory G-protein coupled receptor phosphorylation]; GO:0007186 [Name: G-protein coupled recepto…	GO:0005886 [Name: plasma membrane]; GO:0016021 [Name: integral component of membrane]	GO:0060182 [Name: apelin receptor activity]; GO:0004930 [Name: G-protein coupled receptor activity]
scaffold7.g27883.t1	Q94KU1	110804151 [Gene Symbol: LOC110804151] [Locus Tag: ] [Chromosome: Un] [Map Location: ] [Description: 6-phosphogluconate dehydrogenase, decarboxylating 1] [Gene Type: protein-coding]	GO:0006098 [Name: pentose-phosphate shunt]; GO:0019521 [Name: D-gluconate metabolic process]	GO:0005737 [Name: cytoplasm]	GO:0004616 [Name: phosphogluconate dehydrogenase (decarboxylating) activity]; GO:0050661 [Name: NADP binding]
scaffold7.g29192.t1	Q09654	174525 [Gene Symbol: arc-1] [Locus Tag: CELE_ZK1320.6] [Chromosome: II] [Map Location: ] [Description: E3 ubiquitin-protein ligase arc-1] [Gene Type: protein-coding]	GO:0016567 [Name: protein ubiquitination]; GO:0016192 [Name: vesicle-mediated transport]; GO:0006886 [Name: intracellular protein transport]	GO:0005886 [Name: plasma membrane]	GO:0005525 [Name: GTP binding]; GO:0016740 [Name: transferase activity]; GO:0008270 [Name: zinc ion binding]
scaffold7.g29520.t1	Q9NQ86	55521 [Gene Symbol: TRIM36] [Locus Tag: ] [Chromosome: 5] [Map Location: 5q22.3] [Description: tripartite motif containing 36] [Gene Type: protein-coding]	GO:0051726 [Name: regulation of cell cycle]; GO:0007051 [Name: spindle organization]; GO:0070507 [Name: regulation of microtubule cytoskeleton organization]; GO:0000209 [Name: protein polyubiquitination]; GO:0000281 [Name: mitotic cytokinesis]; GO:0007340 [Name: acrosome reaction]	GO:0005737 [Name: cytoplasm]; GO:0005856 [Name: cytoskeleton]; GO:0001669 [Name: acrosomal vesicle]; GO:0005829 [Name: cytosol]	GO:0008270 [Name: zinc ion binding]; GO:0043014 [Name: alpha-tubulin binding]; GO:0004842 [Name: ubiquitin-protein transferase activity]
scaffold7.g29977.t1	Q00PJ9	-	GO:0031623 [Name: receptor internalization]; GO:0070836 [Name: caveola assembly]; GO:0030512 [Name: negative regulation of transforming growth factor beta receptor signaling pathway]; GO:0031295 [Name: T cell costimulation]	GO:0000139 [Name: Golgi membrane]; GO:0045121 [Name: membrane raft]; GO:0005901 [Name: caveola]; GO:0005768 [Name: endosome]	-
scaffold7.g30021.t1	Q6ZUX3	165186 [Gene Symbol: TOGARAM2] [Locus Tag: ] [Chromosome: 2] [Map Location: 2p23.2] [Description: TOG array regulator of axonemal microtubules 2] [Gene Type: protein-coding]	GO:0000226 [Name: microtubule cytoskeleton organization]; GO:0090307 [Name: mitotic spindle assembly]	GO:0005815 [Name: microtubule organizing center]; GO:0005881 [Name: cytoplasmic microtubule]; GO:0005929 [Name: cilium]; GO:0072686 [Name: mitotic spindle]; GO:0005876 [Name: spindle microtubule]	GO:0008017 [Name: microtubule binding]
scaffold7.g30516.t1	P24081	911977 [Gene Symbol: OpmnVgp131] [Locus Tag: OpmnVgp131] [Chromosome: ] [Map Location: ] [Description: alkaline exonuclease] [Gene Type: protein-coding]	-	GO:0042025 [Name: host cell nucleus]	GO:0004527 [Name: exonuclease activity]; GO:0004519 [Name: endonuclease activity]
scaffold7.g30517.t1	Q9XWD6	173064 [Gene Symbol: ced-1] [Locus Tag: CELE_Y47H9C.4] [Chromosome: I] [Map Location: ] [Description: Cell death abnormality protein 1] [Gene Type: protein-coding]	GO:0000132 [Name: establishment of mitotic spindle orientation]; GO:1901076 [Name: positive regulation of engulfment of apoptotic cell]; GO:0012501 [Name: programmed cell death]; GO:0034620 [Name: cellular response to unfolded protein]; GO:0001845 [Name: phagolysosome assembly]; GO:1903356 [Name: positive regulation of distal tip cell migration]; GO:0031532 [Name: actin cytoskeleton reorganizatio…	GO:0001891 [Name: phagocytic cup]; GO:0016021 [Name: integral component of membrane]; GO:0009986 [Name: cell surface]; GO:0031260 [Name: pseudopodium membrane]; GO:0030670 [Name: phagocytic vesicle membrane]; GO:0005886 [Name: plasma membrane]	GO:0005044 [Name: scavenger receptor activity]
scaffold7.g30530.t1	P70031	378563 [Gene Symbol: cckbr.L] [Locus Tag: XELAEV_18014001mg] [Chromosome: 2L] [Map Location: ] [Description: CCKBR cholecystokinin B receptor L homeolog] [Gene Type: protein-coding]	-	GO:0016021 [Name: integral component of membrane]; GO:0005886 [Name: plasma membrane]	GO:0004930 [Name: G-protein coupled receptor activity]
scaffold7.g30666.t1	O60500	4868 [Gene Symbol: NPHS1] [Locus Tag: ] [Chromosome: 19] [Map Location: 19q13.12] [Description: NPHS1 adhesion molecule, nephrin] [Gene Type: protein-coding]	GO:0044062 [Name: regulation of excretion]; GO:0007155 [Name: cell adhesion]; GO:0007588 [Name: excretion]; GO:0098609 [Name: cell-cell adhesion]; GO:0007520 [Name: myoblast fusion]; GO:0072015 [Name: glomerular visceral epithelial cell development]; GO:0035418 [Name: protein localization to synapse]; GO:0032836 [Name: glomerular basement membrane development]; GO:0007254 [Name: JNK cascade]; GO:…	GO:0042995 [Name: cell projection]; GO:0005886 [Name: plasma membrane]; GO:0005887 [Name: integral component of plasma membrane]; GO:0005911 [Name: cell-cell junction]; GO:0036057 [Name: slit diaphragm]; GO:0005925 [Name: focal adhesion]; GO:0070062 [Name: extracellular exosome]	GO:0017022 [Name: myosin binding]; GO:0050839 [Name: cell adhesion molecule binding]
scaffold7.g30701.t1	P20273	933 [Gene Symbol: CD22] [Locus Tag: ] [Chromosome: 19] [Map Location: 19q13.12] [Description: CD22 molecule] [Gene Type: protein-coding]	GO:0030888 [Name: regulation of B cell proliferation]; GO:0050859 [Name: negative regulation of B cell receptor signaling pathway]; GO:0042113 [Name: B cell activation]; GO:0050776 [Name: regulation of immune response]; GO:0050849 [Name: negative regulation of calcium-mediated signaling]; GO:0002638 [Name: negative regulation of immunoglobulin production]; GO:0007155 [Name: cell adhesion]; GO:003…	GO:0005769 [Name: early endosome]; GO:0009986 [Name: cell surface]; GO:0005887 [Name: integral component of plasma membrane]; GO:0070062 [Name: extracellular exosome]; GO:0005886 [Name: plasma membrane]; GO:0016021 [Name: integral component of membrane]; GO:0005737 [Name: cytoplasm]; GO:0009897 [Name: external side of plasma membrane]; GO:0032809 [Name: neuronal cell body membrane]; GO:0055037 [N…	GO:0019903 [Name: protein phosphatase binding]; GO:0033691 [Name: sialic acid binding]; GO:0042609 [Name: CD4 receptor binding]; GO:0005102 [Name: receptor binding]; GO:0001791 [Name: IgM binding]; GO:0030246 [Name: carbohydrate binding]
scaffold7.g30702.t1	E1C8P7	428249 [Gene Symbol: DSCAML1] [Locus Tag: ] [Chromosome: 24] [Map Location: ] [Description: DS cell adhesion molecule like 1] [Gene Type: protein-coding]	GO:0007417 [Name: central nervous system development]; GO:0060219 [Name: camera-type eye photoreceptor cell differentiation]; GO:0007156 [Name: homophilic cell adhesion via plasma membrane adhesion molecules]; GO:0007416 [Name: synapse assembly]; GO:0010842 [Name: retina layer formation]	GO:0016021 [Name: integral component of membrane]; GO:0045202 [Name: synapse]; GO:0005886 [Name: plasma membrane]	GO:0042803 [Name: protein homodimerization activity]
scaffold8.g30707.t1	Q14191	7486 [Gene Symbol: WRN] [Locus Tag: ] [Chromosome: 8] [Map Location: 8p12] [Description: WRN RecQ like helicase] [Gene Type: protein-coding]	GO:0006268 [Name: DNA unwinding involved in DNA replication]; GO:0006974 [Name: cellular response to DNA damage stimulus]; GO:0006284 [Name: base-excision repair]; GO:0007568 [Name: aging]; GO:0010225 [Name: response to UV-C]; GO:0032201 [Name: telomere maintenance via semi-conservative replication]; GO:0098530 [Name: positive regulation of strand invasion]; GO:0006302 [Name: double-strand break …	GO:0005654 [Name: nucleoplasm]; GO:0005657 [Name: replication fork]; GO:0016607 [Name: nuclear speck]; GO:0000781 [Name: chromosome, telomeric region]; GO:0005634 [Name: nucleus]; GO:0005730 [Name: nucleolus]; GO:0005737 [Name: cytoplasm]; GO:0005694 [Name: chromosome]; GO:0005813 [Name: centrosome]; GO:0043005 [Name: neuron projection]	GO:0044877 [Name: macromolecular complex binding]; GO:0061821 [Name: telomeric D-loop binding]; GO:0061849 [Name: telomeric G-quadruplex DNA binding]; GO:0000287 [Name: magnesium ion binding]; GO:0008408 [Name: 3'-5' exonuclease activity]; GO:0061749 [Name: forked DNA-dependent helicase activity]; GO:0000405 [Name: bubble DNA binding]; GO:0003682 [Name: chromatin binding]; GO:0004386 [Name: helic…
scaffold8.g31193.t1	Q8N2E2	221806 [Gene Symbol: VWDE] [Locus Tag: ] [Chromosome: 7] [Map Location: 7p21.3] [Description: von Willebrand factor D and EGF domains] [Gene Type: protein-coding]	GO:0048856 [Name: anatomical structure development]	GO:0005576 [Name: extracellular region]; GO:0009986 [Name: cell surface]	GO:0005102 [Name: receptor binding]
scaffold8.g32766.t1	P70617	25338 [Gene Symbol: Ninj1] [Locus Tag: ] [Chromosome: 17] [Map Location: 17p14] [Description: ninjurin 1] [Gene Type: protein-coding]	GO:1990384 [Name: hyaloid vascular plexus regression]; GO:0001954 [Name: positive regulation of cell-matrix adhesion]; GO:0042246 [Name: tissue regeneration]; GO:0007155 [Name: cell adhesion]	GO:0016021 [Name: integral component of membrane]	GO:0098631 [Name: protein binding involved in cell adhesion]; GO:0001530 [Name: lipopolysaccharide binding]; GO:0098632 [Name: protein binding involved in cell-cell adhesion]
scaffold9.g33415.t1	Q6L6Q5	-	GO:0019835 [Name: cytolysis]; GO:0042742 [Name: defense response to bacterium]; GO:0008152 [Name: metabolic process]	GO:0005576 [Name: extracellular region]	GO:0003796 [Name: lysozyme activity]
scaffold9.g33493.t1	Q9PGC1	-	GO:0009408 [Name: response to heat]; GO:0042026 [Name: protein refolding]	GO:0005737 [Name: cytoplasm]	GO:0016887 [Name: ATPase activity]; GO:0005524 [Name: ATP binding]
scaffold9.g33688.t1	O88281	65049 [Gene Symbol: Megf6] [Locus Tag: ] [Chromosome: 5] [Map Location: 5q36] [Description: multiple EGF-like-domains 6] [Gene Type: protein-coding]	-	GO:0005576 [Name: extracellular region]	GO:0005509 [Name: calcium ion binding]
scaffold9.g33863.t1	Q03LH3	-	GO:0009073 [Name: aromatic amino acid family biosynthetic process]; GO:0009423 [Name: chorismate biosynthetic process]; GO:0008652 [Name: cellular amino acid biosynthetic process]	-	GO:0004107 [Name: chorismate synthase activity]
scaffold9.g34073.t1	Q91DM0	921337 [Gene Symbol: PVCVgp1] [Locus Tag: PVCVgp1] [Chromosome: ] [Map Location: ] [Description: ORF I polyprotein] [Gene Type: protein-coding]	GO:0046740 [Name: transport of virus in host, cell to cell]	-	GO:0003887 [Name: DNA-directed DNA polymerase activity]; GO:0008270 [Name: zinc ion binding]; GO:0003964 [Name: RNA-directed DNA polymerase activity]; GO:0004190 [Name: aspartic-type endopeptidase activity]; GO:0003677 [Name: DNA binding]; GO:0004519 [Name: endonuclease activity]
scaffold9.g34768.t1	O75962	7204 [Gene Symbol: TRIO] [Locus Tag: ] [Chromosome: 5] [Map Location: 5p15.2] [Description: trio Rho guanine nucleotide exchange factor] [Gene Type: protein-coding]	GO:0048812 [Name: neuron projection morphogenesis]; GO:0051056 [Name: regulation of small GTPase mediated signal transduction]; GO:0007411 [Name: axon guidance]; GO:0007186 [Name: G-protein coupled receptor signaling pathway]; GO:0007417 [Name: central nervous system development]; GO:0045599 [Name: negative regulation of fat cell differentiation]; GO:0007185 [Name: transmembrane receptor protein …	GO:0042995 [Name: cell projection]; GO:0005829 [Name: cytosol]	GO:0004674 [Name: protein serine/threonine kinase activity]; GO:0005524 [Name: ATP binding]; GO:0005085 [Name: guanyl-nucleotide exchange factor activity]

### Sheet: BiolProc
Category	Term	Genes
GOTERM_BP_DIRECT	GO:0006259~DNA metabolic process	Q14191, P52292
GOTERM_BP_DIRECT	GO:0090305~nucleic acid phosphodiester bond hydrolysis	Q96MB7, Q14191
GOTERM_BP_DIRECT	GO:0007155~cell adhesion	O60500, Q4LDE5, P20273
GOTERM_BP_DIRECT	GO:0006302~double-strand break repair	Q14191, P52292

### Sheet: MolFunc
Category	Term	Genes
GOTERM_MF_DIRECT	GO:0003682~chromatin binding	Q4LDE5, Q14191, Q13263
GOTERM_MF_DIRECT	GO:0003677~DNA binding	Q9P2Z0, Q14191, Q9H0W7, Q13263
