## SupplementarydataTable1 for "Chromosomal assembly of the flat oyster (*Ostrea edulis* L.) genome as a new genetic ressource for aquaculture"

### Sheet: Total number of miRNA
HITS	O. edulis	C. virginica	M. mercenaria
mir-996	0	0	3
let-7	17	17	2
lin-4	2	1	1
mir-1	1	1	1
mir-10	8	5	1
MIR1023	84	54	6
MIR1027	76	62	0
MIR1122	65	48	12
MIR1222	24	20	2
mir-124	1	1	1
mir-1249	0	0	1
mir-1253	0	0	29
mir-1287	1	1	0
mir-1296	8	8	1
mir-133	1	1	1
mir-137	1	1	1
mir-139	1	1	0
MIR1444	6	5	1
MIR1446	4	3	0
mir-145	1	1	0
mir-148	219	157	0
mir-153	0	0	1
MIR158	0	0	1
MIR167_1	0	0	3
MIR169_2	2	0	0
mir-172	2	1	0
mir-1803	28	13	0
mir-183	1	1	0
mir-184	1	1	1
mir-186	0	0	1
mir-190	2	2	9
mir-192	1	1	0
mir-2	4	4	8
mir-203	0	0	2
mir-208	0	0	1
MIR2118	41	27	3
mir-214	1	1	0
mir-219	1	1	1
mir-22	0	0	1
mir-223	2	2	0
mir-230	2	2	4
mir-233	1	1	0
mir-239	0	0	1
mir-240	0	0	8
mir-246	6	5	0
mir-249	6	4	0
mir-251	3	2	0
mir-253	6	5	0
mir-263	3	3	3
mir-277	0	0	3
mir-279	5	5	0
mir-282	0	0	1
mir-286	2	1	0
mir-29	2	2	2
mir-290	2	1	0
mir-2970	1	1	0
mir-2973	0	0	2
mir-2985-2	2	1	2
mir-299	6	5	15
mir-308	0	0	1
mir-315	2	2	1
mir-316	9	7	0
mir-3179	1	1	1
mir-322	2	1	0
mir-328	6	4	6
mir-33	1	1	1
mir-34	2	2	1
mir-340	0	0	1
mir-35	2	2	1
mir-355	31	22	0
mir-357	2	2	1
mir-36	5	5	0
mir-360	2	1	1
mir-365	2	1	0
mir-367	0	0	1
MIR390	2	1	0
mir-393	0	0	1
mir-395	2	1	6
MIR396	2	1	1
MIR397	1	1	1
mir-399	0	0	2
MIR403	7	5	0
MIR405	1	1	2
MIR408	52	37	1
MIR444	9	8	5
mir-449	1	1	1
mir-450	4	3	0
mir-451	1	1	0
mir-452	1	1	0
mir-46	1	2	0
mir-463	1	1	0
MIR475	1	0	0
MIR476	1	1	0
MIR477	2	2	5
mir-488	1	1	0
mir-489	4	3	0
mir-49	2	2	0
mir-490	1	1	0
mir-498	2	1	0
mir-50	10	9	0
mir-506	8	6	0
MIR529	27	18	3
MIR530	69	58	55
mir-544	1	1	0
mir-548	4	3	1
mir-549	34	28	1
mir-55	1	1	0
mir-551	3	2	0
mir-552	2	1	0
mir-556	0	0	2
mir-558	7	6	0
mir-574	7	4	0
mir-576	10	9	2
mir-577	0	0	2
mir-578	8	6	3
mir-580	16	9	1
mir-581	2	2	0
mir-584	4	3	0
mir-586	3	3	0
mir-590	2	2	0
mir-592	18	13	17
mir-598	6	3	26
mir-605	3	3	1
mir-607	10	8	1
mir-609	12	9	0
mir-616	3	2	0
mir-642	3	3	0
mir-649	1	1	0
mir-651	11	9	2
mir-652	1	1	0
mir-653	3	3	0
mir-67	1	1	0
mir-672	2	1	0
mir-7	1	1	1
mir-70	12	9	0
mir-71	1	1	1
mir-75	1	0	0
mir-767	0	0	1
mir-785	11	9	4
mir-8	1	1	0
MIR807	23	19	4
mir-81	1	1	1
MIR811	38	35	18
MIR815	10	7	0
MIR821	106	95	47
mir-84	0	0	1
MIR845_1	0	0	1
mir-85	2	2	0
mir-876	2	1	0
mir-885	4	1	0
mir-9	4	3	1
mir-90	0	0	1
mir-92	2	2	1
mir-927	2	2	1
mir-934	5	5	0
mir-942	2	1	0
mir-944	50	47	4
mir-965	5	3	1

### Sheet: Number of miRNA per chromosome 
Number of miRNA/chromosome in Roscoff_O.edulis-V1 genome	chrom1	chrom2	chrom3	chrom4	chrom5	chrom6	chrom7	chrom8	chrom9	chrom10
mir-148	7	3	11	12	25	31	39	40	45	6
MIR821	2	6	9	6	14	19	11	9	8	22
MIR1023	2	9	4	9	19	6	6	9	13	7
MIR530	4	5	6	6	9	5	10	5	9	10
MIR1027	3	3	6	2	7	6	21	10	6	12
MIR1122	1	4	4	14	8	4	4	7	11	8
MIR408	4	2	9	10	10	6	2	4	2	3
mir-944	2	0	4	3	3	8	7	6	7	10
MIR2118	0	1	7	15	9	3	2	4	0	0
MIR811	3	1	3	2	2	8	2	10	5	2
mir-549	0	0	3	1	3	7	5	8	3	4
mir-355	2	0	0	3	2	3	5	2	6	8
mir-1803	0	0	2	4	0	4	6	4	4	4
MIR529	2	0	2	8	8	2	2	0	1	2
MIR1222	0	3	2	2	0	6	1	4	4	2
MIR807	1	1	0	0	3	1	8	1	4	4
mir-592	0	0	3	1	0	4	2	4	0	4
mir-580	0	0	0	0	0	5	0	1	6	4
mir-609	2	0	0	0	4	0	1	0	5	0
mir-651	2	0	1	2	0	2	1	1	2	0
mir-70	0	0	1	0	1	4	0	4	0	2
mir-785	0	0	0	1	3	1	1	2	2	1
mir-50	1	0	1	2	1	0	2	1	0	2
mir-576	0	3	0	2	0	1	1	0	1	2
mir-607	1	0	0	3	0	0	2	2	0	2
