## SupplementarydataTable2 for "Chromosomal assembly of the flat oyster (*Ostrea edulis* L.) genome as a new genetic ressource for aquaculture"

### Sheet: cluster
Host species	clade	Sub-family	Genomic	Nb of base pairs
			proportion (%)	by clade	by sub-family
Ostrea edulis	GalEa	C3	0.0217632	189857	67896
872 374 424 bp		C6			18737
		C7			60868
		C8			42356
	Sinbad	C10	0.034468	300690	65367
		C24			58271
		C31			44189
		C32			79898
		C7			52965
	Sparrow	C0	0.187319	1634127	89147
		C12			48040
		C13			49685
		C14			129696
		C15			30091
		C16			50606
		C17			61094
		C18			90497
		C19			40531
		C20			27234
		C21			65295
		C23			46741
		C26			80338
		C27			64499
		C29			75471
		C2			48190			0.0265775
		C3			65322
		C43			96214
		C4			49012
		C56			12917
		C5			111845
		C68			74444
		C6			28896
		C72			11439
		C8			122674
		C9			64209
	Suzu	C52	0.00531801	46393	46393
	Tas	C22	0.0265775	231855	108496
		C62			57461
		C63			44128
		C76			21770
	unclassified	C100	0.0019322	16856	16856
	Mag AB-clade	C257	0.0341964	298321	59850	11227916
		C274			94582
		C293			55047
		C314			33229
		C326			31723
		C341			23890
	Mag C-clade	C134	0.141537	1234733	19174
		C137			17268
		C278			63241
		C279			41151
		C280			76551
		C281			30969
		C282			79438
		C283			111552
		C284			51995
		C285			22986
		C287			36929
		C289			23412
		C291			33696
		C295			36517
		C300			58673
		C301			87410
		C304			26110
		C308			34202
		C309			50612
		C312			38013
		C313			34804
		C315			22172
		C316			30787
		C318			59910
		C330			44053
		C332			25044
		C334			52831
		C372			25233
	MolAn	C231	0.0255237	222662	84503
		C297			138159
	MolGy1	C10	0.346585	3023519	141872
		C110			97231
		C11			210884
		C15			101414
		C166			26275
		C16			165711
		C185			47998
		C213			25896
		C23			141422
		C25			97696
		C37			136603
		C3			207324
		C40			153002
		C42			42256
		C49			98941
		C4			180352
		C51			151058
		C7			183788
		C85			31095
		C87			468942
		C8			157268
		C93			39186
		C99			117305
	MolGy2	C0	0.583859	5093438	42391
		C100			100078
		C109			26854
		C13			89449
		C145			73008
		C14			82732
		C173			96758
		C17			168273
		C19			73773
		C1			113813
		C21			61983
		C22			84043
		C24			55949
		C26			99018
		C27			117598
		C28			139558
		C29			153035
		C2			84177
		C30			60029
		C31			85075
		C32			146034
		C33			109200
		C34			72528
		C35			79414
		C36			138078
		C39			133664
		C43			145493
		C44			244110
		C46			97494
		C47			73565
		C53			114716
		C54			51340
		C55			56235
		C56			103664
		C58			58422
		C5			802360
		C60			79592
		C62			171052
		C70			4681
		C79			189646
		C83			46171
		C86			35627
		C92			113380
		C95			44065
		C96			50557
		C98			49409
		C9			75347
	MolGy3	C266	0.0615282	536756	46189
		C268			68382
		C272			23668
		C288			48589
		C290			51410
		C294			79099
		C298			120581
		C307			24113
		C317			43621
		C322			21946
		C350			9158
	MolGy4	C6	0.0135256	117994	117994
	MolGy5	C154	0.0504126	439787	384819
		C223			54968
	MolGy10	C170	0.00617464	53866	53866
	MolGy17	C38	0.0182907	159563	57421
		C52			102142
	MolGy18	C239	0.00541935	47277	47277
	unclassified	C18	0.0412999	360290	72832
		C191			86141
		C204			87412
		C333			5525
		C337			57005
		C357			30303
		C405			21072
Crassostrea gigas	GalEa	C2	0.0195332	126553	47416
647 887 097 bp		C3			29442
		C4			13992
		C5			35703
	Flow	C58	0.0145249	94105	94105
	Sinbad	C1	0.0356908	231236	76833
		C8			119348
		C51			35055
	Sparrow	C2	0.300126	1944478	78994
		C3			123638
		C4			73064
		C5			61293
		C9			65962
		C10			91458
		C11			60725
		C12			113456
		C13			46131
		C14			54879
		C15			49716
		C17			42666
		C18			22667
		C19			40938
		C20			54170
		C21			139369
		C22			44863
		C24			77971
		C25			38986
		C28			86483
		C30			51452
		C31			42742
		C33			32859
		C36			65337
		C37			72313
		C38			51813
		C39			58609
		C40			36903
		C41			52013
		C43			28237
		C46			47754
		C48			26454
		C78			10563
	Surcouf	C6	0.0206937	134072	71894
		C7			62178
	Suzu	C56	0.014854	96237	50939
		C61			45298
	Tas	C42	0.0187354	121384	51310
		C63			70074
	unclassified	C71	0.0174544	113085	108081
		C82			5004
	AB-clade	C266	0.0391255	253489	62181
		C285			19545
		C297			25890
		C301			49797
		C303			22809
		C304			47026
		C306			26241
	C-clade	C1	0.117356	760335	49842
		C237			214275
		C269			86992
		C276			35742
		C280			49482
		C287			49951
		C288			57349
		C294			59233
		C296			35823
		C308			53521
		C310			31156
		C312			22040
		C320			14929
	MolAn	C7	0.262166	1698539	335200
		C84			151769
		C100			92407
		C106			97043
		C111			105408
		C114			163370
		C115			130979
		C119			77902
		C121			84746
		C125			84119
		C171			129665
		C187			84740
		C192			64538
		C203			4632
		C204			82478
		C272			9543
	MolGy1	C10	0.375758	2434488	160720
		C124			47765
		C13			156679
		C141			25979
		C149			53214
		C156			84711
		C157			30038
		C15			110752
		C172			95315
		C173			44090
		C179			4873
		C17			68635
		C184			51020
		C188			24446
		C18			84278
		C19			73132
		C22			200523
		C246			9411
		C24			150376
		C27			97657
		C31			48769
		C32			35631
		C34			73770
		C38			128635
		C42			109615
		C46			50163
		C49			87746
		C58			54250
		C59			83431
		C61			97980
		C66			55718
		C71			35166
	MolGy2	C0	0.630664	4085993	159144
		C105			59818
		C112			23886
		C116			80804
		C118			400130
		C11			64585
		C129			45108
		C12			61134
		C133			46690
		C134			96702
		C146			59592
		C150			42290
		C160			29237
		C161			29908
		C167			2088
		C195			7979
		C20			39018
		C21			81446
		C210			2696
		C23			112603
		C249			10359
		C26			133852
		C28			118693
		C29			235328
		C37			60405
		C44			48030
		C45			90424
		C47			117299
		C48			48635
		C50			74711
		C51			95306
		C53			54937
		C56			85165
		C57			81767
		C5			238982
		C62			58132
		C64			59573
		C65			59965
		C69			56744
		C72			93808
		C74			96701
		C76			94961
		C79			62095
		C80			52113
		C82			60869
		C88			53849
		C89			72529
		C90			70697
		C91			129197
		C95			57138
		C98			68871
	MolGy3	C279	0.0393393	254874	58184
		C281			48088
		C282			74883
		C289			29093
		C292			44626
	MolGy4	C14	0.249764	1618188	150702
		C30			67264
		C33			213669
		C35			440344
		C73			15875
		C75			80859
		C8			649475
	MolGy5	C274	0.00506801	32835	32835
	MolGy6	C108	0.215844	1398428	112051
		C229			47038
		C25			324201
		C2			196114
		C3			101391
		C40			78864
		C4			143889
		C52			118491
		C63			68649
		C6			133405
		C9			74335
	MolGy10	C198	0.017523	113529	113529
	MolGy18	C239	0.00607513	39360	39360
	unclassified	C16	0.109136	707075	29863
		C170			125498
		C196			73660
		C224			57163
		C231			57376
		C232			16763
		C284			6990
		C343			339762
Crassostrea virginica	GalEa	C3	0.0146815	100528	55583
684 723 884 bp		C4			44945
	Sinbad	C0	0.0267369	183074	129046
		C6			54028
	Sparrow	C10	0.127076	870123	32689
		C11			27027
		C12			61628
		C13			77603
		C14			59091
		C16			36920
		C17			42738
		C18			35613
		C20			74386
		C21			28825
		C23			81237
		C24			22424
		C4			60740
		C7			155244
		C8			38477
		C9			35481
	Surcouf	C3	0.00520312	35627	35627
	Suzu	C31	0.00588018	40263	40263
	Tas	C15	0.0410863	281328	117138
		C19			126872
		C35			37318
	Mag AB-clade	C192	0.0245252	167930	91561
		C206			56815
		C269			19554
	Mag C-clade	C153	0.137801	943557	122820
		C171			37759
		C179			94167
		C186			49152
		C188			39050
		C190			39596
		C191			85887
		C199			43882
		C200			36186
		C201			26433
		C202			39452
		C204			47426
		C205			57414
		C207			36861
		C209			37090
		C211			87697
		C215			42376
		C217			20309
	MolAn	C114	0.223222	1528456	45815
		C147			83046
		C155			85274
		C228			479737
		C70			127715
		C71			130776
		C74			130231
		C75			189645
		C77			96833
		C91			159384
	MolGy1	C10	0.29027	1987550	90864
		C115			76278
		C12			80409
		C145			46827
		C15			70862
		C16			97435
		C18			34403
		C19			101317
		C21			80695
		C24			51112
		C26			82383
		C2			147085
		C31			69776
		C33			46782
		C35			69807
		C41			68135
		C51			4125
		C53			104471
		C63			67796
		C65			105869
		C79			62191
		C7			109280
		C82			53468
		C8			71139
		C9			195041
	MolGy2	C0	0.449536	3078077	89267
		C106			10363
		C11			388566
		C125			6361
		C14			93655
		C158			5638
		C17			61922
		C22			121624
		C23			72267
		C32			168906
		C34			311476
		C36			125889
		C39			199776
		C3			107071
		C40			121139
		C42			92652
		C43			108873
		C45			31747
		C48			90547
		C52			71353
		C56			89243
		C57			47820
		C58			219887
		C59			41574
		C66			97777
		C67			91354
		C6			59597
		C73			91156
		C86			60577
	MolGy3	C154	0.0387939	265631	72045
		C164			43564
		C183			24374
		C187			44887
		C193			48736
		C196			32025
	MolGy5	C117	0.0990402	678152	154123
		C89			524029
	MolGy6	C139	0.0791856	542203	57073
		C13			135457
		C20			94236
		C25			87108
		C4			83418
		C5			84911
	MolGy10	C120	0.0111502	76348	76348
	unclassified	C104	0.0558117	382156	14304
		C128			70062
		C134			68264
		C141			55363
		C150			66201
		C180			16573
		C216			34584
		C260			6802
		C28			50003
Pinctada martensii	Flow	C36	0.00313355	31053	31053
990 984 031 bp	Sinbad	C29	0.0044031	43634	27125
		C33			16509
	Sparrow	C13	0.0546538	541610	112441
		C15			43243
		C17			28451
		C19			74628
		C28			76006
		C2			68068
		C34			56046
		C63			61860
		C64			20867
	Surcouf	C14	0.00377564	37416	37416
	unclassified	C1	0.00529393	52462	52462
	Mag C-clade	C154	0.0529301	524529	20699
		C175			35550
		C177			38698
		C179			32069
		C197			31617
		C198			31683
		C202			38848
		C203			21729
		C204			34056
		C206			35755
		C217			18825
		C220			26785
		C221			39474
		C230			33053
		C267			23098
		C3			62590
	MolGy1	C15	0.0747092	740356	191486
		C26			88050
		C56			31808
		C5			202748
		C7			199537
		C98			26727
	MolGy2	C0	0.207506	2056347	85271
		C117			33966
		C11			66919
		C12			103575
		C14			97368
		C155			28185
		C162			147125
		C16			27173
		C17			272029
		C18			84446
		C1			161088
		C20			69605
		C244			16348
		C25			94276
		C38			107856
		C4			212786
		C62			47352
		C84			132010
		C90			81249
		C93			96720
		C95			91000
	MolGy3	C167	0.0238908	236754	13752
		C176			70434
		C191			42086
		C200			30347
		C246			24281
		C277			55854
	MolGy4	C104	0.213199	2112769	72026
		C28			397299
		C2			956755
		C6			686689
	MolGy5	C188	0.219507	2175278	6080
		C210			537
		C213			33474
		C30			1428345
		C319			18855
		C32			533566
		C43			24003
		C49			130418
	MolGy6	C342	0.0184714	183049	62629
		C6			120420
	MolGy17	C19	0.00677246	67114	67114
	MolGy18	C207	0.00309531	30674	30674
	unclassified	C100	0.0636167	630431	25554
		C107			26384
		C116			54225
		C132			85030
		C144			45318
		C163			43534
		C22			80579
		C236			51952
		C307			30792
		C31			58217
		C36			65985
		C61			62861
Saccostrea glomerata	GalEa	C3	0.0165287	130263	25389
788 100 799 bp		C4			31921
		C5			15478
		C7			57475
	Sinbad	C43	0.015296	120548	48978
		C47			71570
	Sparrow	C0	0.160849	1267654	45021
		C103			27987
		C10			60751
		C11			64270
		C13			40654
		C14			42981
		C15			60589
		C16			55894
		C18			32217
		C24			58861
		C26			30194
		C27			41619
		C2			23945
		C35			94997
		C37			45067
		C3			102200
		C4			31046
		C50			69225
		C51			30381
		C57			30829
		C5			113448
		C68			24658
		C6			49599
		C79			30071
		C7			61150
	Surcouf	C1	0.0108373	85409	54871
		C91			30538
	Suzu	C86	0.00589354	46447	46447
	unclassified	C112	0.0285667	225134	19097
		C118			14446
		C120			40672
		C62			84415
		C82			57294
		C95			9210
	Mag AB-clade	C330	0.0339166	267297	39633
		C334			41659
		C343			41604
		C345			38291
		C354			21061
		C359			40901
		C396			23689
		C422			20459
	Mag C-clade	C230	0.133068	1048707	32862
		C231			64486
		C234			45548
		C273			31527
		C283			55070
		C284			39425
		C287			38889
		C309			47968
		C315			36929
		C318			20329
		C331			34922
		C338			56668
		C340			38255
		C344			36801
		C348			65636
		C356			68135
		C357			59990
		C368			43912
		C369			51117
		C370			58777
		C371			52015
		C382			28938
		C386			40508
	MolAn	C131	0.131631	1037383	78127
		C133			103916
		C157			45730
		C158			131209
		C235			11386
		C258			62257
		C355			22702
		C53			99019
		C55			126120
		C57			43678
		C65			103788
		C78			32558
		C83			127146
		C98			49747
	MolGy1	C120	0.319211	2515708	743
		C12			111373
		C130			39749
		C142			97300
		C143			55969
		C14			69021
		C152			93457
		C17			95179
		C190			329301
		C19			92246
		C22			72906
		C24			78112
		C26			133401
		C27			90491
		C2			146342
		C34			80719
		C35			68764
		C3			126370
		C47			62443
		C66			21159
		C6			131600
		C75			56560
		C76			61791
		C77			46324
		C7			250439
		C9			103949
	MolGy2	C0	0.672003	5296062	379257
		C100			33998
		C101			51288
		C10			156945
		C114			167330
		C115			411914
		C117			41507
		C119			79937
		C11			108968
		C139			39069
		C13			117350
		C144			174137
		C145			46274
		C146			147373
		C15			201586
		C16			169552
		C171			29239
		C174			5192
		C18			386439
		C193			33904
		C194			6723
		C198			107631
		C1			122097
		C204			5370
		C20			79796
		C21			104511
		C23			282950
		C25			67331
		C28			113419
		C30			98673
		C31			44468
		C326			2989
		C36			92124
		C37			73913
		C38			49810
		C40			99916
		C41			114363
		C42			80507
		C43			131126
		C44			99218
		C45			77898
		C46			65169
		C48			47985
		C51			102888
		C54			71813
		C62			85128
		C64			69107
		C69			58027
		C82			30016
		C84			26783
		C86			55363
		C89			47691
	MolGy3	C242	0.0532059	419316	52383
		C310			24520
		C314			78438
		C321			42147
		C324			50877
		C325			37297
		C328			21450
		C333			30346
		C351			41849
		C377			40009
	MolGy4	C195	0.0435708	343382	114205
		C33			229177
	MolGy5	C170	0.12088	952657	58852
		C175			890411
		C248			3394
	MolGy6	C29	0.0699616	551368	90282
		C32			56929
		C5			96546
		C8			307611
	MolGy10	C202	0.0129813	102306	80864
		C508			21442
	MolGy17	C140	0.011116	87605	47753
		C219			39852
	MolGy18	C238	0.0101682	80136	80136
	unclassified	C148	0.0889926	701351	27965
		C215			120088
		C268			96688
		C320			124441
		C381			57932
		C4			52234
		C416			56896
		C491			36352
		C521			40249
		C524			25207
		C87			63299
